# Flexibility of intrinsically disordered degrons in AUX/IAA proteins reinforces auxin co-receptor assemblies

**DOI:** 10.1101/787770

**Authors:** Michael Niemeyer, Elena Moreno Castillo, Christian H. Ihling, Claudio Iacobucci, Verona Wilde, Antje Hellmuth, Wolfgang Hoehenwarter, Sophia L. Samodelov, Matias D. Zurbriggen, Panagiotis L. Kastritis, Andrea Sinz, Luz Irina A. Calderón Villalobos

**Affiliations:** Department of Molecular Signal Processing, Leibniz Institute of Plant Biochemistry (IPB), Weinberg 3, D-06120 Halle (Saale), Germany; Department of Pharmaceutical Chemistry & Bioanalytics, Institute of Pharmacy, Martin-Luther University Halle-Wittenberg, Charles Tanford Protein Center, Kurt-Mothes-Str. 3a, D-06120 Halle (Saale), Germany; Proteome Analytics Research Group Leibniz Institute of Plant Biochemistry (IPB), Weinberg 3, D-06120 Halle (Saale), Germany; Institute of Synthetic Biology & Cluster of Excellence on Plant Science (CEPLAS), Heinrich-Heine University of Düsseldorf, Universitätsstrasse 1, D-40225 Düsseldorf, Germany; Interdisciplinary Research Center HALOmem, Charles Tanford Protein Center, Martin Luther University Halle-Wittenberg, Kurt-Mothes-Straße 3a, D-06120 Halle (Saale), Germany; UniversitätsSpital Zürich, Rämistrasse 100, CH-8091 Zürich, Switzerland; Institute of Biochemistry and Biotechnology, Martin-Luther University Halle-Wittenberg, Kurt-Mothes-Straße 3, D-06120 Halle (Saale), Germany; Biozentrum, Martin Luther University Halle-Wittenberg, Weinbergweg 22, Halle/Saale, Germany

**Author notes:** Corresponding Author: Luz Irina A. Calderón Villalobos, Molecular Signal Processing Department, Leibniz Institute of Plant Biochemistry (IPB), Weinberg 3, D-06120 Halle (Saale), Germany.

**Keywords:** intrinsic disorder, degron, auxin, AUX/IAA, SCF^TIR1^, phytohormones, allostery

## Abstract

Cullin RING-type E3 ubiquitin ligases SCF^TIR1/AFB1-5^ and their ubiquitylation targets, AUX/IAAs, sense auxin concentrations in the nucleus. TIR1 binds a surface-exposed degron in AUX/IAAs promoting their ubiquitylation and rapid auxin-regulated proteasomal degradation. Here, we resolved TIR1·auxin·IAA7 and TIR1·auxin·IAA12 complex topology, and show that flexible intrinsically disordered regions (IDRs) in the degron’s vicinity, cooperatively position AUX/IAAs on TIR1. The AUX/IAA PB1 interaction domain also assists in non-native contacts, affecting AUX/IAA dynamic interaction states. Our results establish a role for IDRs in modulating auxin receptor assemblies. By securing AUX/IAAs on two opposite surfaces of TIR1, IDR diversity supports locally tailored positioning for targeted ubiquitylation, and might provide conformational flexibility for adopting a multiplicity of functional states. We postulate IDRs in distinct members of the AUX/IAA family to be an adaptive signature for protein interaction and initiation region for proteasome recruitment.
