## Supplementary material for "Flexibility of intrinsically disordered degrons in AUX/IAA proteins reinforces auxin co-receptor assemblies": Niemeyer et al_Supp Table 1

### Sheet: Tabelle1
Supplementary Table 1
Ubiquitylation site analyses
false positives (-Ub) IAA7
Replica	peptide	modification [site of modification]	site in protein
1st rep	RGFSETVDLMLNLQSNKEGSVDLK	1xGG [K24]; 1xdi-Gly [K24(100)]	K59
	NMMTQQKTSSGAEEASSEKAGNFGGGAAGAGLVK	2xGG [K7; K19]; 2xOxidation [M2(100); M3(100)]; 2xdi-Gly [K7(100); K19(100)]	K101&113
2nd rep	MIGQLMNLKATELCLGLPGGAEAVESPAK	1xGG [K9]; 1xCarbamidomethyl [C14]; 1xOxidation [M]; 1xdi-Gly [K9(100)]	K9
3nd rep	ATELCLGLPGGAEAVESPAKSAVGSK	1xGG [K20]; 1xCarbamidomethyl [C5]; 1xdi-Gly [K20(100)]	K29
	NMMTQQKTSSGAEEASSEK	1xGG [K7]; 1xdi-Gly [K7(100)]	K101
	LMNLLNSSEYVPSYEDKDGDWMLVGDVPWEMFVESCKR	1xGG [K17]; 1xCarbamidomethyl [C36]; 1xdi-Gly [K17(100)]	K197
	DGDWMLVGDVPWEMFVESCKR	1xGG [K20]; 1xCarbamidomethyl [C19]; 1xdi-Gly [K20(100)]	K217
	TSSGAEEASSEKAGNFGGGAAGAGLVK	1xGG [K12]; 1xdi-Gly [K12(100)]	K113
	EGSVDLKNVSAVPK	1xGG [K7]; 1xdi-Gly [K7(100)]	K59
	MYKSYQDLSDALAK	1xGG [K3]; 1xdi-Gly [K3(100)]	K146
	ATELCLGLPGGAEAVESPAK	1xGG [K20]; 1xCarbamidomethyl [C5]; 1xdi-Gly [K20(100)]	K29
	AGNFGGGAAGAGLVK	1xGG [K15]; 1xdi-Gly [K15(100)]	K128
false positives (-Ub) IAA12
1st rep	NONE	NONE	NONE
2nd rep	NONE	NONE	NONE
3nd rep	NONE	NONE	NONE
IAA7 minus auxin
Replica	peptide	modification [site of modification]	site in protein
1st rep	TSSGAEEASSEKAGNFGGGAAGAGLVK	1xGG [K12]; 1xdi-Gly [K12(100)]	K113
	TSSGAEEASSEKAGNFGGGAAGAGLVK	1xLRGG [K12(100)]	K113
	NMMTQQKTSSGAEEASSEKAGNFGGGAAGAGLVK	2xGG [K7; K19]; 2xOxidation [M2(100); M3(100)]; 2xdi-Gly [K7(100); K19(100)]	K101&113
2nd rep	RGFSETVDLMLNLQSNKEGSVDLK	1xGG [K17]; 1xdi-Gly [K17(100)]	K52
	RGFSETVDLMLNLQSNKEGSVDLK	1xLRGG [K17(100)]	K52
	ATELCLGLPGGAEAVESPAKSAVGSK	1xCarbamidomethyl [C5]; 1xLRGG [K20(100)]	K29
	ATELCLGLPGGAEAVESPAKSAVGSKR	1xCarbamidomethyl [C5]; 1xGG [K]; 1xdi-Gly [K20(100)]	K29
	GFSETVDLMLNLQSNKEGSVDLK	1xGG [K16]; 1xdi-Gly [K16(100)]	K52
	GFSETVDLMLNLQSNKEGSVDLK	1xLRGG [K16(100)]	K52
	TSSGAEEASSEKAGNFGGGAAGAGLVK	1xGG [K12]; 1xdi-Gly [K12(100)]	K113
	TSSGAEEASSEKAGNFGGGAAGAGLVK	1xLRGG [K12(100)]	K113
	TTLKDPSKPPAK	1xLRGG [K]	K72/K76/K80
	IMKGSEAVGLAPR	1xGG [K3]; 1xdi-Gly [K3(100)]	K223
	NMMTQQKTSSGAEEASSEK	1xGG [K7]; 1xdi-Gly [K7(100)]	K101
	EGSVDLKNVSAVPK	1xGG [K7]; 1xdi-Gly [K7(100)]	K59
	MYKSYQDLSDALAK	1xLRGG [K3(100)]	K146
	MYKSYQDLSDALAK	1xGG [K3]; 1xdi-Gly [K3(100)]	K146
3rd rep	RGFSETVDLMLNLQSNKEGSVDLK	1xLRGG [K17(100)]	K52
	ATELCLGLPGGAEAVESPAKSAVGSK	1xCarbamidomethyl [C5]; 1xLRGG [K20(100)]	K29
	ATELCLGLPGGAEAVESPAKSAVGSKR	1xCarbamidomethyl [C5]; 1xGG [K20]; 1xdi-Gly [K20(100)]	K29
	TSSGAEEASSEKAGNFGGGAAGAGLVK	1xGG [K12]; 1xdi-Gly [K12(100)]	K113
	TSSGAEEASSEKAGNFGGGAAGAGLVK	1xLRGG [K12(100)]	K113
	NMMTQQKTSSGAEEASSEK	1xGG [K7]; 1xdi-Gly [K7(100)]	K101
	MYKSYQDLSDALAK	1xGG [K3]; 1xdi-Gly [K3(100)]	K146
	MYKSYQDLSDALAK	1xLRGG [K3(100)]	K146
	EGSVDLKNVSAVPK	1xLRGG [K7(100)]	K59
	TTLKDPSKPPAK	1xLRGG [K]	K72/K76/K80
	TTLKDPSKPPAKAQVVGWPPVR	1xGG [K]	K72/K76/K80
IAA7 plus auxin
Replica	peptide	modification [site of modification]	site in protein
1st rep	MYKSYQDLSDALAK	1xLRGG [K3(100)]	K146
	MYKSYQDLSDALAK	1xGG [K3]; 1xdi-Gly [K3(100)]	K146
	IMKGSEAVGLAPR	1xGG [K3]; 1xdi-Gly [K3(100)]	K223
	IMKGSEAVGLAPR	1xLRGG [K3(100)]	K223
	TSSGAEEASSEKAGNFGGGAAGAGLVK	1xGG [K12]; 1xdi-Gly [K12(100)]	K113
	TSSGAEEASSEKAGNFGGGAAGAGLVK	1xLRGG [K12(100)]	K113
	LRIMKGSEAVGLAPR	1xGG [K5]; 1xdi-Gly [K5(100)]	K223
	NMMTQQKTSSGAEEASSEK	1xGG [K7]; 1xdi-Gly [K7(100)]	K101
	NMMTQQKTSSGAEEASSEKAGNFGGGAAGAGLVK	1xGG [K]; 1xOxidation [M]; 1xdi-Gly [K]	K101
	ATELCLGLPGGAEAVESPAKSAVGSK	1xGG [K20]; 1xCarbamidomethyl [C5]; 1xdi-Gly [K20(100)]	K29
	ATELCLGLPGGAEAVESPAKSAVGSK	1xCarbamidomethyl [C5]; 1xLRGG [K20(100)]	K29
2nd rep	MYKSYQDLSDALAK	1xLRGG [K3(100)]	K146
	ATELCLGLPGGAEAVESPAKSAVGSKR	1xCarbamidomethyl [C5]; 1xGG [K20]; 1xdi-Gly [K20(100)]	K29
	RGFSETVDLMLNLQSNKEGSVDLK	1xLRGG [K17(100)]	K52
	DGDWMLVGDVPWEMFVESCKR	1xCarbamidomethyl [C19]; 1xGG [K20]; 1xdi-Gly [K20(100)]	K217
	LMNLLNSSEYVPSYEDKDGDWMLVGDVPWEMFVESCKR	1xCarbamidomethyl [C36]; 1xGG [K17]; 1xdi-Gly [K17(100)]	K197
	NMMTQQKTSSGAEEASSEK	1xGG [K7]; 1xdi-Gly [K7(100)]	K101
	TSSGAEEASSEKAGNFGGGAAGAGLVK	1xGG [K12]; 1xdi-Gly [K12(100)]	K113
	TSSGAEEASSEKAGNFGGGAAGAGLVK	1xLRGG [K12(100)]	K113
	AGNFGGGAAGAGLVKVSMDGAPYLR	1xGG [K15]; 1xdi-Gly [K15(100)]	K128
	EGSVDLKNVSAVPK	1xGG [K7]; 1xdi-Gly [K7(100)]	K59
	EGSVDLKNVSAVPK	1xLRGG [K7(100)]	K59
	TTLKDPSKPPAK	1xLRGG [K]	K72/K76/K80
	IMKGSEAVGLAPR	1xGG [K3]; 1xdi-Gly [K3(100)]	K223
3rd rep	RGFSETVDLMLNLQSNKEGSVDLK	1xGG [K17]; 1xdi-Gly [K17(100)]	K52
	ATELCLGLPGGAEAVESPAKSAVGSK	1xGG [K20]; 1xCarbamidomethyl [C5]; 1xdi-Gly [K20(100)]	K29
	ATELCLGLPGGAEAVESPAKSAVGSK	1xCarbamidomethyl [C5]; 1xLRGG [K20(100)]	K29
	GFSETVDLMLNLQSNKEGSVDLK	1xGG [K16]; 1xdi-Gly [K16(100)]	K52
	TTLKDPSKPPAKAQVVGWPPVR	1xGG [K12]; 1xdi-Gly [K12(100)]	K80
	NMMTQQKTSSGAEEASSEKAGNFGGGAAGAGLVK	2xGG [K7; K19]; 2xdi-Gly [K7(100); K19(100)]	K101&K113
	NMMTQQKTSSGAEEASSEK	1xGG [K7]; 1xOxidation [M2(100)]; 1xdi-Gly [K7(100)]	K101
	NMMTQQKTSSGAEEASSEK	1xGG [K7]; 1xdi-Gly [K7(100)]	K101
	KNMMTQQKTSSGAEEASSEK	1xGG [K8]; 1xdi-Gly [K8(100)]	K101
	IMKGSEAVGLAPR	1xGG [K3]; 1xdi-Gly [K3(100)]	K223
	IMKGSEAVGLAPR	1xGG [K3]; 1xOxidation [M2(100)]; 1xdi-Gly [K3(100)]	K223
	MYKSYQDLSDALAK	1xGG [K3]; 1xOxidation [M1(100)]; 1xdi-Gly [K3(100)]	K146
	MYKSYQDLSDALAK	1xGG [K3]; 1xdi-Gly [K3(100)]	K146
	MYKSYQDLSDALAK	1xLRGG [K3(100)]	K146
	DGDWMLVGDVPWEMFVESCKR	1xGG [K20]; 1xCarbamidomethyl [C19]; 1xdi-Gly [K20(100)]	K217
	EGSVDLKNVSAVPK	1xGG [K7]; 1xdi-Gly [K7(100)]	K59
	TSSGAEEASSEKAGNFGGGAAGAGLVK	1xGG [K12]; 1xdi-Gly [K12(100)]	K113
	TSSGAEEASSEKAGNFGGGAAGAGLVK	1xLRGG [K12(100)]	K113
IAA12 minus auxin
1st rep	NDELKDVSMK	1xLRGG [K5(100)]	K111
	NDELKDVSMKVNPK	1xGG [K10]; 1xdi-Gly [K10(100)]	K116
	ILTAKDFPSVGSK	1xGG [K5]; 1xdi-Gly [K5(100)]	K43
	ILTAKDFPSVGSKR	1xGG [K5]; 1xdi-Gly [K5(100)]	K43
	VNPKVQGLGFVK	1xGG [K4]; 1xdi-Gly [K4(100)]	K120
	MNSLVNNQAMKAAR	1xGG [K11]; 1xOxidation [M1(100)]; 1xdi-Gly [K11(100)]	K91
	DFPSVGSKR	1xLRGG [K8(100)]	K51
2nd rep	SNLPAESELELGLGLSLGGGAWKER	1xGG [K23]; 1xdi-Gly [K23(100)]	K34
	NDELKDVSMKVNPK	1xLRGG [K5(100)]	K111
	NDELKDVSMKVNPK	1xGG [K10]; 1xdi-Gly [K10(100)]	K116
	ILTAKDFPSVGSKR	1xGG [K5]; 1xdi-Gly [K5(100)]	K43
	ILTAKDFPSVGSK	1xGG [K5]; 1xdi-Gly [K5(100)]	K43
	ILTAKDFPSVGSK	1xLRGG [K5(100)]	K43
	VVKNDELKDVSMK	1xGG [K]; 1xdi-Gly [K3(100)]	K106
	MNSLVNNQAMKAAR	1xLRGG [K11(100)]	K91
	MNSLVNNQAMKAAR	1xGG [K11]; 1xdi-Gly [K11(100)]	K91
	MNSLVNNQAMKAAR	1xGG [K11]; 1xOxidation [M10(100)]; 1xdi-Gly [K11(100)]	K91
	NDELKDVSMK	1xLRGG [K5(100)]	K111
	VNPKVQGLGFVK	1xLRGG [K4(100)]	K120
	VNPKVQGLGFVK	1xGG [K4]; 1xdi-Gly [K4(100)]	K120
3rd rep	GVSELEVGKSNLPAESELELGLGLSLGGGAWK	1xGG [K9]; 1xdi-Gly [K9(100)]	K11
	SNLPAESELELGLGLSLGGGAWKER	1xLRGG [K23(100)]	K34
	VNPKVQGLGFVK	1xGG [K4]; 1xdi-Gly [K4(100)]	K120
	VNPKVQGLGFVK	1xLRGG [K4(100)]	K120
	MNSLVNNQAMKAAR	1xGG [K11]; 1xOxidation [M1(100)]; 1xdi-Gly [K11(100)]	K91
	MNSLVNNQAMKAAR	1xGG [K11]; 1xdi-Gly [K11(100)]	K91
	MNSLVNNQAMKAAR	1xLRGG [K11(100)]	K91
	ILTAKDFPSVGSK	1xGG [K5]; 1xdi-Gly [K5(100)]	K43
	ILTAKDFPSVGSK	1xLRGG [K5(100)]	K43
	ILTAKDFPSVGSKR	1xGG [K5]; 1xdi-Gly [K5(100)]	K43
	ILTAKDFPSVGSKR	1xLRGG [K5(100)]	K43
	NDELKDVSMKVNPK	1xLRGG [K10(100)]	K116
	NDELKDVSMKVNPK	1xGG [K]; 1xdi-Gly [K10(100)]	K116
	NDELKDVSMK	1xLRGG [K5(100)]	K111
	NDELKDVSMK	1xGG [K5]; 1xdi-Gly [K5(100)]	K111
	VVKNDELKDVSMK	1xGG [K]; 1xdi-Gly [K8(100)]	K111
IAA12 Plus auxin
1st rep	SNLPAESELELGLGLSLGGGAWKER	1xGG [K23]; 1xdi-Gly [K23(100)]	K34
	MNSLVNNQAMKAAR	1xGG [K11]; 1xdi-Gly [K11(100)]	K91
	MNSLVNNQAMKAAR	1xLRGG [K11(100)]	K91
	MNSLVNNQAMKAAR	1xGG [K11]; 1xOxidation [M10(100)]; 1xdi-Gly [K11(100)]	K91
	ILTAKDFPSVGSKR	1xGG [K13]; 1xdi-Gly [K13(100)]	K43
	ILTAKDFPSVGSKR	2xGG [K5; K13]; 2xdi-Gly [K5(100); K13(100)]	K43
	ILTAKDFPSVGSKR	1xLRGG [K13(100)]	K43
	ILTAKDFPSVGSK	1xGG [K5]; 1xdi-Gly [K5(100)]	K43
	ILTAKDFPSVGSK	1xLRGG [K5(100)]	K43
	NDELKDVSMKVNPK	1xGG [K]; 1xdi-Gly [K10(100)]	K116
	VVKNDELKDVSMK	1xGG [K3]; 1xdi-Gly [K3(100)]	K106
	VNPKVQGLGFVK	1xGG [K4]; 1xdi-Gly [K4(100)]	K120
	VNPKVQGLGFVK	1xLRGG [K4(100)]	K120
	DVSMKVNPK	1xGG [K5]; 1xdi-Gly [K5(100)]	K116
2nd rep	GVSELEVGKSNLPAESELELGLGLSLGGGAWK	1xGG [K9]; 1xdi-Gly [K9(100)]	K11
	SNLPAESELELGLGLSLGGGAWKER	1xLRGG [K23(100)]	K34
	SNLPAESELELGLGLSLGGGAWKER	1xGG [K23]; 1xdi-Gly [K23(100)]	K34
	ILTAKDFPSVGSK	1xGG [K5]; 1xdi-Gly [K5(100)]	K43
	ILTAKDFPSVGSKR	1xGG [K5]; 1xdi-Gly [K5(100)]	K43
	ILTAKDFPSVGSK	1xLRGG [K5(100)]	K43
	ILTAKDFPSVGSKR	1xGG [K5]; 1xLRGG [K13(100)]; 1xdi-Gly [K5(100)]	K43
	ILTAKDFPSVGSKR	2xLRGG [K5(100); K13(100)]	K43
	VVKNDELKDVSMK	1xLRGG [K3(100)]	K106
	VVKNDELKDVSMK	1xGG [K]; 1xdi-Gly [K3(100)]	K106
	NDELKDVSMKVNPK	1xLRGG [K10(100)]	K116
	NDELKDVSMKVNPK	1xGG [K]; 1xdi-Gly [K10(100)]	K116
	NDELKDVSMKVNPK	2xGG [K5; K10]; 2xdi-Gly [K5(100); K10(100)]	K111
	NDELKDVSMK	1xLRGG [K5(100)]	K111
	VNPKVQGLGFVK	1xGG [K4]; 1xdi-Gly [K4(100)]	K120
	VNPKVQGLGFVK	1xLRGG [K4(100)]	K120
	MNSLVNNQAMKAAR	1xGG [K11]; 1xdi-Gly [K11(100)]	K91
	MNSLVNNQAMKAAR	1xGG [K11]; 1xOxidation [M10(100)]; 1xdi-Gly [K11(100)]	K91
	MNSLVNNQAMKAAR	1xLRGG [K11(100)]	K91
	DVSMKVNPK	1xLRGG [K5(100)]	K116
3rd rep	SNLPAESELELGLGLSLGGGAWKER	1xGG [K23]; 1xdi-Gly [K23(100)]	K34
	SNLPAESELELGLGLSLGGGAWKER	1xLRGG [K23(100)]	K34
	NDELKDVSMKVNPK	1xLRGG [K10(100)]	K116
	NDELKDVSMKVNPK	1xGG [K10]; 1xdi-Gly [K10(100)]	K116
	NDELKDVSMK	1xGG [K5]; 1xdi-Gly [K5(100)]	K111
	NDELKDVSMK	1xLRGG [K5(100)]	K111
	VVKNDELKDVSMK	1xLRGG [K8(100)]	K111
	ILTAKDFPSVGSKR	1xGG [K5]; 1xdi-Gly [K5(100)]	K43
	ILTAKDFPSVGSK	1xLRGG [K5(100)]	K43
	ILTAKDFPSVGSK	1xGG [K5]; 1xdi-Gly [K5(100)]	K43
	ILTAKDFPSVGSKR	1xLRGG [K5(100)]	K43
	MNSLVNNQAMKAAR	1xLRGG [K11(100)]	K91
	MNSLVNNQAMKAAR	1xGG [K11]; 1xdi-Gly [K11(100)]	K91
	GVSELEVGKSNLPAESELELGLGLSLGGGAWKER	1xGG [K32]; 1xdi-Gly [K32(100)]	K34
	VNPKVQGLGFVK	1xGG [K4]; 1xdi-Gly [K4(100)]	K120
